# Scarf: A toolkit for memory efficient analysis of large-scale single-cell genomics data

**DOI:** 10.1101/2021.05.02.441899

**Authors:** Parashar Dhapola, Johan Rodhe, Rasmus Olofzon, Thomas Bonald, Eva Erlandsson, Shamit Soneji, Göran Karlsson

## Abstract

The increasing capacity to perform large-scale single-cell genomic experiments continues to outpace the computational requirements to efficiently handle growing datasets. Herein we present Scarf, a modularly designed Python package that seamlessly interoperates with other single-cell toolkits and allows for memory-efficient single-cell analysis of millions of cells on a laptop or low-cost devices like single board computers. We demonstrate Scarf’s memory and compute-time efficiency by applying it to the largest existing single-cell RNA-Seq and ATAC-Seq datasets. Scarf wraps memory-efficient implementations of a graph-based t-stochastic neighbour embedding and hierarchical clustering algorithm. Moreover, Scarf performs accurate reference-anchored mapping of datasets while maintaining memory efficiency. By implementing a novel data downsampling algorithm, Scarf additionally can generate representative sampling of cells from a given dataset wherein rare cell populations and lineage differentiation trajectories are conserved. Together, Scarf provides a framework wherein any researcher can perform advanced processing, downsampling, reanalysis, and integration of atlas-scale datasets on standard laptop computers.
