## Supplementary Table ST1 for "Scarf: A toolkit for memory efficient analysis of large-scale single-cell genomics data"

### Sheet: Sheet1
		Labels transferred from control PBMCs
		B	B activated	CD 14 Mono	CD16 Mono	CD4 Memory T	CD4 naive T	CD8 T	DC	Eryth	Mk	NA	NK	T activated	pDC
Annotated cell types of IFN-B treated PBMCs	B	94.1	10.9	0.5	0	1.5	0.5	0.3	0	0	0.6	13.8	4.2	2.8	1.4
	B activated	2.7	88	0	0	0.1	0	0	0	0	0	1.1	0	0.3	0
	CD 14 Mono	0.1	0	89.1	0.4	0.3	0.1	0	8.4	0	1.2	1.1	0	0	0
	CD16 Mono	0	0	4.8	99.6	0	0	0	0	0	3.1	0	0	0	0
	CD4 Memory T	0.6	0	0.6	0	74.6	12.5	5.9	0	0	1.2	32.2	0.2	8.1	0
	CD4 naive T	1.8	0.5	1	0	12.7	84.5	1.8	0	0	3.7	31.6	0.2	9.7	1.4
	CD8 T	0	0	0.4	0	8.4	0.5	83.8	0	0	0.6	9.8	8.3	0.6	0
	DC	0	0.5	1.8	0	0.1	0	0	89.8	0	0	0	0	0	4.1
	Eryth	0.1	0	0	0	0.2	0	0	0	97.6	0	0	0	0	0
	Mk	0.1	0	1.3	0	0.4	0.5	0.5	0.6	0	89.6	3.4	0	0.3	0
	NK	0.1	0	0.4	0	0.1	0	7.3	0	0	0	2.3	86.4	0	0
	T activated	0.3	0	0.1	0	1.6	1.4	0.5	0	2.4	0	3.4	0.7	78.2	0
	pDC	0	0	0	0	0	0	0	1.2	0	0	1.1	0	0	93.2
