## Supplementary Table ST2 for "Scarf: A toolkit for memory efficient analysis of large-scale single-cell genomics data"

### Sheet: Muraro et al
		Labels transferred from Baron et. al.
		ACINAR	ALPHA	BETA	DELTA	DUCTAL	ENDOTHELIAL	EPSILON	GAMMA	MACROPHAGE	MAST	NA	SCHWANN	STELLATE
Muraro et al. cell types	ACINAR	92.8	0.1	1.7	0	12	0	0	0	0	0	0	0	1.4
	ALPHA	0	98.8	6	1.3	1.7	0	0	20.8	0	0	53.8	0	0
	BETA	3.1	0.4	81.8	0.7	1.2	0	0	2.1	8.3	0	15.4	0	1.4
	DELTA	0	0.1	9.5	75.8	0	0	0	25	0	0	15.4	0	0
	DUCTAL	1	0	0.2	0	83.4	0	0	0	91.7	100	0	100	1.4
	ENDOTHELIAL	0	0	0	0	0	100	0	0	0	0	0	0	1.4
	EPSILON	0	0.1	0	0	0	0	100	0	0	0	3.8	0	0
	GAMMA	3.1	0.4	0.8	22.2	0	0	0	52.1	0	0	11.5	0	0
	MESENCHYMAL	0	0	0	0	0.4	0	0	0	0	0	0	0	94.5

### Sheet: Segerstolpe et al
		Labels transferred from Baron et. al.
		ACINAR	ALPHA	BETA	DELTA	DUCTAL	ENDOTHELIAL	GAMMA	MACROPHAGE	MAST	NA	STELLATE
Segerstolpe et al. cell types	ACINAR	100	0.1	8.4	0	4.5	0	0	0	0	0	0
	ALPHA	0	99.6	19.4	1.4	0	0	29.2	100	0	78.6	23.1
	BETA	0	0	68.9	0	0	0	0	0	0	0	0
	DELTA	0	0	0.4	42.3	0	0	0	0	0	0	0
	DUCTAL	0	0.3	0.4	0	95.5	0	0	0	0	7.1	53.8
	ENDOTHELIAL	0	0	0	0	0	100	0	0	0	0	0
	EPSILON	0	0	0	0.5	0	0	6.2	0	0	7.1	7.7
	GAMMA	0	0	2.6	55.8	0	0	64.6	0	0	7.1	15.4
	MAST	0	0	0	0	0	0	0	0	100	0	0

### Sheet: Xin et al
		Labels transferred from Baron et. al.
		ACINAR	ALPHA	BETA	DELTA	DUCTAL	ENDOTHELIAL	EPSILON	GAMMA	MACROPHAGE	MAST	NA	SCHWANN	STELLATE
Xin et al. cell types	ALPHA	66.7	99.6	7.5	9.7	57.1	63.6	100	77.6	50	33.3	81	100	68
	BETA	13.3	0.3	92.5	1.1	30.2	27.3	0	2	50	66.7	12.7	0	12
	DELTA	13.3	0.1	0	34.4	4.8	9.1	0	0	0	0	2.5	0	12
	GAMMA	6.7	0	0	53.8	7.9	0	0	20.4	0	0	3.8	0	8
